# Microfluidic low-input profiling reveals lncRNA roles in disease

**DOI:** 10.64898/2026.03.19.712992

**Authors:** Jenna A. Catalano, Yuan-Pang Hsieh, Zhengzhi Liu, Gaoshan Li, J. Javier Meana, Javier González-Maeso, Zhen Bouman Chen, Chang Lu

## Abstract

Long noncoding RNAs (lncRNAs) regulate gene expression through binding to DNA, various RNAs, and proteins, playing potentially important but poorly understood roles in diseases. Existing approaches for profiling lncRNA–chromatin interactions at the genome scale require large quantities of input material (e.g., 100 million cells per assay). Applying these technologies to tissue samples has been challenging especially when examination of a specific cell type is desired. Here we demonstrate a low-input microfluidic technology based on Chromatin Isolation by RNA Purification (ChIRP) for mapping lncRNA–chromatin interactions using as few as 50,000 cells. We validate our technology, muChIRP-seq, on two lncRNAs of different sizes (*GOMAFU* and *TERC*) in human and mouse cell lines and in brain tissues. Furthermore, we profile neuronal nuclei from postmortem human brain tissues of schizophrenia and control subjects. Our profiling data reveal distinct roles and levels of involvement for the two lncRNAs in contribution to schizophrenia. Our multimodal integrative analysis suggests coordination between lncRNA binding and other epigenomic mechanisms such as histone modifications in schizophrenia pathogenesis. Our technology enables lncRNA studies in tissue samples and in a cell-type-specific fashion, unlocking new opportunities to screen and understand lncRNA involvement in diseases.
