## Supplementary Data 1 for "Microfluidic low-input profiling reveals lncRNA roles in disease"

### Sheet: Sheet1
data name	Code	Gender (M/F)	Age (years)	PMI (h)	Cause and mechanims of death	Diagnostic	Drug blood levels
SCZ-14	93924	M	70	22	Suicide/hanged	Schizophrenia	Antipsychotic-free
Control-14	95124	M	71	9	Accident/fall	Control	(-)
SCZ-19	152454	M	51	28	Natural/heart attack	Schizophrenia	Olanzapine, Clotiapine
SCZ-20	149454	M	58	24	Natural/heart attack	Schizophrenia	Paliperidone
Control-20	115254	M	56	24	Natural/heart attack	Control	(-)
SCZ-23	58851	M	43	6	Suicide/fall from a height	Schizophrenia	Paliperidone
Control-23	6048	M	42	6	Accident/traffic	Control	Benzoylecgonine, OH 0.72 g/L
SCZ-24	52551	F	50	14	Suicide/fall from a height	Schizophrenia	Risperidone, Quetiapine
Control-24	83724	F	50	10	Natural/cardiac failure	Control	(-)
