## Supplementary Data 2 for "Microfluidic low-input profiling reveals lncRNA roles in disease"

### Sheet: mouse_Gomafu
Sequence Name	Sequence	Even	Odd
mGomafu_chirp_1	ggaccaggactcaagcaaag		x
mGomafu_chirp_2	ccagctcttaacagaactgg	x
mGomafu_chirp_3	ggatatgcaaacagcatcca		x
mGomafu_chirp_4	ttgagacagagccaacttgg	x
mGomafu_chirp_5	tgacatcttcaagagccaga		x
mGomafu_chirp_6	ccaaggaaggtgagacatct	x
mGomafu_chirp_7	aagggaactatagtggccat		x
mGomafu_chirp_8	taccacctgacatcattaca	x
mGomafu_chirp_9	ctcaggtactgggaaggata		x
mGomafu_chirp_10	atttccagagactggaggat	x
mGomafu_chirp_11	ccaggaaacacccaaacaga		x
mGomafu_chirp_12	ctaggtctccttatcttaga	x
mGomafu_chirp_13	ctgcagctatgcaatatgga		x
mGomafu_chirp_14	attcctgtttctagactgtc	x
mGomafu_chirp_15	aaatggcaaggctgtcatgg		x
mGomafu_chirp_16	ccatcttatgtttgtctgtt	x
mGomafu_chirp_17	aagagagcatatggtccaca		x
mGomafu_chirp_18	gaaatgcctctggatcagac	x
mGomafu_chirp_19	ggtctagcaggaaacaaggt		x
mGomafu_chirp_20	cctattgtctaattcttcct	x
mGomafu_chirp_21	ttgaggctctgaaaagtcct		x
mGomafu_chirp_22	gcacttctaaagcctaatgc	x
mGomafu_chirp_23	ctgctgcccttgaaaatgaa		x
mGomafu_chirp_24	cacagacacttcagatctgc	x
mGomafu_chirp_25	tggtgagtctcttagcatac		x
mGomafu_chirp_26	ttattccattttgaagtccc	x
mGomafu_chirp_27	gactcaaagcacatgtctgc		x
mGomafu_chirp_28	catctgcttgccaaaaggag	x
mGomafu_chirp_29	cagacacacactttgagctc		x
mGomafu_chirp_30	agagaaaggccctcttacaa	x
mGomafu_chirp_31	tgatcccaaatagacttcca		x
mGomafu_chirp_32	actgtgcatcaggacaactg	x
mGomafu_chirp_33	aggtgaggcatgaaatcacc		x
mGomafu_chirp_34	gaaatccacagccattcatt	x
mGomafu_chirp_35	tgtctactctcactagctac		x
mGomafu_chirp_36	ccaccaaaatgctcagtaga	x
mGomafu_chirp_37	tgacgctgtagtttacagga		x
mGomafu_chirp_38	atagggccaaaactccgtaa	x
mGomafu_chirp_39	accctgtgtaaaagatctgc		x
mGomafu_chirp_40	ctctgtgaaacatgctctct	x
mGomafu_chirp_41	atctctacagtcagtcctaa		x
mGomafu_chirp_42	tcagggcattgttggtgaaa	x
mGomafu_chirp_43	cccaccacacataattacag		x
mGomafu_chirp_44	tgctctctaaccctaaatcg	x
mGomafu_chirp_45	tatatctggtatcccaagga		x
mGomafu_chirp_46	ggtggtttctataatgtggc	x
mGomafu_chirp_47	gcctgtgttaagtttcaagt		x
mGomafu_chirp_48	gctatgagctcttcagacaa	x

### Sheet: mouse_TERC
Sequence Name	Sequence	Even	Odd
mTERC_chirp_1	taatgaaaatcagggttagg		x
mTERC_chirp_2	gaacaaaagaccagaaccca	x
mTERC_chirp_3	agcgagaaaaacagcgggcg		x
mTERC_chirp_4	actttcctggcccgctggaa	x
mTERC_chirp_5	cggtggcccgctgcaggtct		x
mTERC_chirp_6	gtttttgaggctcgggaacg	x
mTERC_chirp_7	tggagctcctgcgctgacgt		x
mTERC_chirp_8	gccgcggagctcccggcgaa	x
mTERC_chirp_9	gtacgggactgggcggcccg		x
mTERC_chirp_10	gccggccgcggcctgtaggc	x
mTERC_chirp_11	cggcagcggagtcctaagac		x
mTERC_chirp_12	gacagaggcgagctcttcgc	x
mTERC_chirp_13	ccagcccccggcgccccgcg		x
mTERC_chirp_14	gcggcgctcgcccggcctgg	x
mTERC_chirp_15	cggggaccagttccattcct		x
mTERC_chirp_16	cagctcaggtaagacaccga	x
mTERC_chirp_17	agaaccgagttccgggtgca		x

### Sheet: human_Gomafu
Sequence Name	Sequence	Even	Odd
hGomafu_chirp_1	aacgtgtctggaaccacatg		x
hGomafu_chirp_2	ctctgtaaatagaccctgga	x
hGomafu_chirp_3	gtttgtgaaatactagccct		x
hGomafu_chirp_4	taactctaaggccaaggagc	x
hGomafu_chirp_5	aatgaccactaatcctgacc		x
hGomafu_chirp_6	atgcaccagaggaaattcgg	x
hGomafu_chirp_7	tgccttgacattcactcaag		x
hGomafu_chirp_8	tgacccaggagaaagtagga	x
hGomafu_chirp_9	aaccacaccgcaggagaaaa		x
hGomafu_chirp_10	ccttgccgagactgtaataa	x
hGomafu_chirp_11	taagtcactgtggccagaat		x
hGomafu_chirp_12	ctgagcatcaaccaggaaga	x
hGomafu_chirp_13	gaatcaagttcacatggggc		x
hGomafu_chirp_14	tcccccacaaaatgacaatt	x
hGomafu_chirp_15	atctggcttttaaacttgcc		x
hGomafu_chirp_16	aagtctatactcccagatgg	x
hGomafu_chirp_17	gtagggaagggctaatcaga		x
hGomafu_chirp_18	aagaatttccctagagggtc	x
hGomafu_chirp_19	agtagtgcagcggaatttga		x
hGomafu_chirp_20	catctcccacagttctaaac	x
hGomafu_chirp_21	cagccaatgctacaaagcac		x
hGomafu_chirp_22	aagatctgacaaccgtgctt	x
hGomafu_chirp_23	aatcaaccctaaccacatgg		x
hGomafu_chirp_24	gtaggttaatcacaccatgc	x
hGomafu_chirp_25	aacgtgggtctgcacaaaga		x
hGomafu_chirp_26	ggattcaaagccaagtgtct	x
hGomafu_chirp_27	caggtccgttagtttgttaa		x
hGomafu_chirp_28	tgggttagtaagtcagagca	x
hGomafu_chirp_29	catctgcttgccaaaaggag		x
hGomafu_chirp_30	caaccagacttctgcacata	x
hGomafu_chirp_31	cattgacttccggtgtaaga		x
hGomafu_chirp_32	aaagagtcctctcactgact	x
hGomafu_chirp_33	agcccaaagaaaccaaggtg		x
hGomafu_chirp_34	ggaaggcaggagttagtcaa	x
hGomafu_chirp_35	aactaccatctttaccgact		x
hGomafu_chirp_36	aaaccttgcaagactggcta	x
hGomafu_chirp_37	atatgctctgtagacaccag		x
hGomafu_chirp_38	tccagaaaaactcccgtttc	x
hGomafu_chirp_39	actctgactaccagactgag		x
hGomafu_chirp_40	cattcaacgacccaagcaac	x
hGomafu_chirp_41	gcatcaagtctttgcagtta		x
hGomafu_chirp_42	gaccaatcataacacccatc	x
hGomafu_chirp_43	aaatccactaactccctttc		x
hGomafu_chirp_44	tccagtcattgcagagatac	x
hGomafu_chirp_45	aaaaggttcattacccacca		x
hGomafu_chirp_46	cttgatgttcagtagactcc	x
hGomafu_chirp_47	aagagggcctttgatggaat		x
hGomafu_chirp_48	aaaatccaagtgacgctcct	x
