## Supplementary Data 3 for "Microfluidic low-input profiling reveals lncRNA roles in disease"

### Sheet: HeLa
Sample	alignment rate (%)	uniquely mapped reads	Peaks (MACS 2, broad peaks, q-cutoff=0.05, broad-cutoff=0.1, min-length=100, max-gap=120)	Reads in Peaks (RIP)	FRIP (%)	"true" peaks
HeLa_InTube_TERC_EVEN	90.27	17616482	331938	12453958	70.6949	73025
HeLa_InTube_TERC_ODD	86.02	11017135	285587	5323279	48.3182
HeLa_1mil_TERC_EVEN	95.11	203789780	739633	122545329	60.1332	444488
HeLa_1mil_TERC_ODD	97.6	165686653	764324	122557738	73.9696
HeLa_500K_TERC_EVEN_rep1	96.54	85047704	764065	52066701	61.2206	360084
HeLa_500K_TERC_ODD_rep1	91	93384823	610998	39864241	42.6881
HeLa_500K_TERC_EVEN_rep2	96.8	75729459	648375	33348374	44.0362	311659
HeLa_500K_TERC_ODD_rep2	97.2	96941642	608526	40559518	41.8391
HeLa_250K_TERC_EVEN_rep1	84.62	28515238	559020	12181214	42.7183	258374
HeLa_250K_TERC_ODD_rep1	89.37	68439929	553157	28384734	41.4739
HeLa_250K_TERC_EVEN_rep2	89.25	50272777	590291	22735324	45.2239	233517
HeLa_250K_TERC_ODD_rep2	85.07	47480230	447798	16578429	34.9165
HeLa_100K_TERC_EVEN_rep1	78.6	27188346	302734	5174188	19.0309	38891
HeLa_100K_TERC_ODD_rep1	86.06	50927015	146794	3807953	7.47728
HeLa_100K_TERC_EVEN_rep2	82.52	40034980	551801	16534638	41.3005	191675
HeLa_100K_TERC_ODD_rep2	73.45	18280751	447519	7518929	41.1303
HeLa_50K_TERC_EVEN_rep1	46.5	6101117	317373	1900529	31.1505	41575
HeLa_50K_TERC_ODD_rep1	72.12	11042931	222146	2107729	19.0867
HeLa_50K_TERC_EVEN_rep2	75.16	11025029	413342	3876303	35.1591	27426
HeLa_50K_TERC_ODD_rep2	85.5	20245571	107590	1312156	6.4812
HeLa_100K_GOMAFU_EVEN_rep1	76.21	10640197	295311	2627806	24.697	50558
HeLa_100K_GOMAFU_ODD_rep1	94.12	12799611	462581	5014361	39.1759
HeLa_100K_GOMAFU_EVEN_rep2	94.03	9537901	316698	2869062	30.0806	4258
HeLa_100K_GOMAFU_ODD_rep2	95.47	55733359	32128	1179284	2.11594

### Sheet: NE-4C
Sample	alignment rate (%)	uniquely mapped reads	Peaks (MACS 2, broad peaks, q-cutoff=0.05, broad-cutoff=0.1, min-length=100, max-gap=120)	Reads in Peaks (RIP)	FRIP (%)	"true" peaks
NE-4C_500K_GOMAFU_EVEN_rep1	64	28283446	169136	3792660	13.4095	27213
NE-4C_500K_GOMAFU_ODD_rep1	58.28	28011262	293293	6761278	24.1377
NE-4C_500K_GOMAFU_EVEN_rep2	70.99	68393197	164146	7114045	10.4017	20294
NE-4C_500K_GOMAFU_ODD_rep2	65.65	18475152	198685	3042253	16.4667
NE-4C_250K_GOMAFU_EVEN_rep1	89.44	61772133	352889	13078487	21.1721	53027
NE-4C_250K_GOMAFU_ODD_rep1	88.25	28137838	342378	7335558	26.0701
NE-4C_250K_GOMAFU_EVEN_rep2	83.99	22813605	361515	6456282	28.3001	78740
NE-4C_250K_GOMAFU_ODD_rep2	90.84	64540870	509660	21484581	33.2883
NE-4C_100K_GOMAFU_EVEN_rep1	55.08	8456004	183603	1795493	21.2334	14137
NE-4C_100K_GOMAFU_ODD_rep1	38.24	4373689	188155	1213605	27.7479
NE-4C_100K_GOMAFU_EVEN_rep2	45.65	3762831	160605	936575	24.8902	12352
NE-4C_100K_GOMAFU_ODD_rep2	22.19	8432838	176276	1711425	20.2948
NE-4C_50K_GOMAFU_EVEN_rep1	24.08	2100090	95005	442818	21.0857	7217
NE-4C_50K_GOMAFU_ODD_rep1	25.89	821361	268092	656824	79.9678
NE-4C_50K_GOMAFU_EVEN_rep2	33.16	652279	206911	497674	76.2977	7410
NE-4C_50K_GOMAFU_ODD_rep2	19.34	4180873	121977	716099	17.128

### Sheet: Mouse cortex
Sample	alignment rate (%)	uniquely mapped reads	Peaks (MACS 2, broad peaks, q-cutoff=0.05, broad-cutoff=0.1, min-length=100, max-gap=120)	Reads in Peaks (RIP)	FRIP (%)	"true" peaks
Mouse_NeuN+_TERC_EVEN_rep1	82.28	22262181	481079	9594911	43.0996	74042
Mouse_NeuN+_TERC_ODD_rep1	74.37	16320282	377389	6217609	38.0974
Mouse_NeuN+_TERC_EVEN_rep2	69.61	10003925	323253	3466854	34.6549	40152
Mouse_NeuN+_TERC_ODD_rep2	71.37	9926002	287534	3162452	31.8603
Mouse_NeuN-_TERC_EVEN_rep1	80.22	18493066	338578	5640272	30.4994	29121
Mouse_NeuN-_TERC_ODD_rep1	75.9	17303984	183852	2927402	16.9175
Mouse_NeuN-_TERC_EVEN_rep2	56.24	15219548	319638	4649412	30.5489	43134
Mouse_NeuN-_TERC_ODD_rep2	54.3	15371004	288316	5374940	34.968
MEAN	70.5362	15612499	324955	5.12923e+06	32.5808	46612.2
MEDIAN	72.87	15845643	321446	5012176	33.2576	41643

### Sheet: TERC NeuN+ PFC
Sample	alignment rate (%)	uniquely mapped reads	Peaks (MACS 2, broad peaks, q-cutoff=0.05, broad-cutoff=0.1, min-length=100, max-gap=120)	Reads in Peaks (RIP)	FRIP (%)	"true" peaks
CNTRL_14_TERC_EVEN	93.6	29915183	641658	15787399	52.7739	241688
CNTRL_14_TERC_ODD	88.72	23829502	551434	11089321	46.5361
CNTRL_20_TERC_EVEN	94.15	35855312	324809	6599842	18.4069	29515
CNTRL_20_TERC_ODD	94.73	47593604	120880	2848794	5.98567
CNTRL_23_TERC_EVEN	75.32	6178311	303001	1875020	30.3484	72301
CNTRL_23_TERC_ODD	94.04	16543995	423975	6112694	36.9481
CNTRL_24_TERC_EVEN_rep1	94.18	17164694	580083	8111238	47.2554	158743
CNTRL_24_TERC_ODD_rep1	92.69	13503714	439051	5813083	43.048
CNTRL_24_TERC_EVEN_rep2	94.88	9630715	483445	4560507	47.3538	136957
CNTRL_24_TERC_ODD_rep2	88.89	10418486	497339	5731553	55.0133
SCZ_14_TERC_EVEN	93.34	22445034	492659	8480674	37.7842	65002
SCZ_14_TERC_ODD	88.57	9376314	223080	1929597	20.5795
SCZ_19_TERC_EVEN	93.08	14518452	479254	5921929	40.789	138543
SCZ_19_TERC_ODD	92.67	10765323	489357	5192529	48.2338
SCZ_20_TERC_EVEN	88.82	18791676	381397	5194931	27.6449	64534
SCZ_20_TERC_ODD	87.82	8529241	254167	2434379	28.5416
SCZ_23_TERC_EVEN	88.48	26661145	518197	9933707	37.2591	142986
SCZ_23_TERC_ODD	85.93	19806986	404035	6026463	30.4259
SCZ_24_TERC_EVEN	84.77	13028957	275418	2617604	20.0907	3641
SCZ_24_TERC_ODD	88.92	19041982	32986	443708	2.33016
MEAN	90.18	1.86799e+07	395811	5.83525e+06	33.8674	105391
MEDIAN	90.795	1.68543e+07	431513	5772318	37.1036	104629

### Sheet: Gomafu NeuN+ PFC
Sample	alignment rate (%)	uniquely mapped reads	Peaks (MACS 2, broad peaks, q-cutoff=0.05, broad-cutoff=0.1, min-length=100, max-gap=120)	Reads in Peaks (RIP)	FRIP (%)	"true" peaks
CNTRL_14_GOMAFU_EVEN	92.07	34830562	624943	13388796	38.4398	111642
CNTRL_14_GOMAFU_ODD	88.87	24240059	529333	8121898	33.5061
CNTRL_23_GOMAFU_EVEN	93.86	23491644	431083	6370503	27.1182	45914
CNTRL_23_GOMAFU_ODD	89.74	11664429	353619	3121523	26.761
CNTRL_24_GOMAFU_EVEN_rep1	92.03	16038847	510074	6080076	37.9084	69160
CNTRL_24_GOMAFU_ODD_rep1	93.04	19056451	447480	6040625	31.6986
CNTRL_24_GOMAFU_EVEN_rep2	92.23	14063332	379862	3716627	26.4278	45270
CNTRL_24_GOMAFU_ODD_rep2	92.45	13089800	446809	4480321	34.2276
SCZ_14_GOMAFU_EVEN	92.7	13723182	197150	2116335	15.4216	14034
SCZ_14_GOMAFU_ODD	91.12	13658597	275739	2829892	20.7188
SCZ_19_GOMAFU_EVEN	89.28	12817677	429224	4544468	35.4547	48088
SCZ_19_GOMAFU_ODD	92.57	13554343	405822	3892983	28.7213
SCZ_23_GOMAFU_EVEN	90.58	29210533	409141	8848418	30.2919	37649
SCZ_23_GOMAFU_ODD	71.01	15371121	312394	3700855	24.0767
SCZ_24_GOMAFU_EVEN	81.05	7796504	171096	1102586	14.1421	8693
SCZ_24_GOMAFU_ODD	88.83	18981917	214678	2574361	13.5622
MEAN	89.4644	1.75993e+07	383653	5.05814e+06	27.4048	47556.2
MEDIAN	91.575	1.47172e+07	407482	4186652	27.9197	45592

### Sheet: Inputs
Sample	alignment rate (%)	uniquely mapped reads
HeLa_input	94.46	144190270
NE-4C_input	97.77	166427919
Mouse_NeuN+_input	98.37	79069796
Mouse_NeuN-_input	98.46	69932600
CNTRL_14_INPUT	97.62	82533726
CNTRL_20_INPUT	97.48	88934343
CNTRL_23_INPUT	97.57	61843074
CNTRL_24_INPUT	97.51	77295814
SCZ_14_INPUT	97.91	50679017
SCZ_19_INPUT	97.57	76377120
SCZ_20_INPUT	98.21	78155011
SCZ_23_INPUT	97.59	88614217
SCZ_24_INPUT	98.03	59211422
